# Persistence: Using Protein Turnover to Expand the Applications of Transcriptomics

**DOI:** 10.1101/2020.07.02.185462

**Authors:** Marissa A. Smail, James K. Reigle, Robert E. McCullumsmith

**Author notes:** Corresponding author: Marissa A. Smail, University of Cincinnati, Department of Pharmacology and Systems Physiology, 2170 E. Galbraith Rd. Bldg E. Room 216, Cincinnati, OH 45237-0506, United States. Co-first authors (Marissa A. Smail, James K. Reigle).

## Abstract

One of the major issues with RNA sequencing is the lack of reproducibility between RNA and protein expression. Transcriptomics offers a holistic view of the molecular landscape of a tissue at an RNA level. However, RNA and protein expression are often at odds when measured in the same sample, raising the question whether or not changes in RNA expression translate to functional differences. This problem creates a need to devise a way to approximate protein abundance from transcriptomics data, in order to create a more complete picture of the functional landscape of a tissue. One additional measure that could be useful here is protein turnover or half-life. Once RNA is transcribed into protein, that protein can either be quickly degraded or remain in the cell for an extended period of time. The longer a protein’s half-life, the more influence it can have on its surroundings. Recently, a study used stable isotope labeling in mammals (SILAM) in combination with mass spectrometry to determine the turnover ratio of ∼2200 protein in mouse synaptosomes. This data offers a valuable opportunity to integrate protein turnover with RNA expression to gain deeper insight into the functional meaning of RNA expression changes. Here, we present the concept of this combination of protein turnover and RNA expression, which we coined as persistence. We then demonstrate the application of persistence using schizophrenia (SCZ) transcriptomics datasets. Calculating persistence for these datasets greatly improved our ability to predict protein expression from RNA expression. Furthermore, this approach successfully identified persistent genes and pathways known to have impactful changes in SCZ. These results suggest that persistence is a valuable metric for improving the functional insight that can be gained from transcriptomics data.
