## Supplemental Table 2 for "Persistence: Using Protein Turnover to Expand the Applications of Transcriptomics"

### Sheet: (A) High Persistence Pathways
Pathway	Deep	DISC1	Super	Category
cellular protein complex assembly (GO:0043623)	2.28801	0	2.28801	Anabolism
peptide biosynthetic process (GO:0043043)	2.12979	0	0	Anabolism
glutathione derivative biosynthetic process (GO:1901687)	1.78571	0	0	Anabolism
cellular macromolecule biosynthetic process (GO:0034645)	1.51901	0	0	Anabolism
aminoglycan biosynthetic process (GO:0006023)	1.45982	0	0	Anabolism
ketone body biosynthetic process (GO:0046951)	0	2.22292	0	Anabolism
dermatan sulfate biosynthetic process (GO:0030208)	0	2.04743	0	Anabolism
dermatan sulfate proteoglycan biosynthetic process (GO:0050651)	0	1.95098	0	Anabolism
chondroitin sulfate biosynthetic process (GO:0030206)	0	1.8268	0	Anabolism
fatty acid derivative biosynthetic process (GO:1901570)	0	1.73065	0	Anabolism
chondroitin sulfate proteoglycan biosynthetic process (GO:0050650)	0	1.71377	0	Anabolism
phosphatidic acid biosynthetic process (GO:0006654)	0	1.51823	0	Anabolism
regulation of non-motile cilium assembly (GO:1902855)	0	0	2.34755	Anabolism
ATP biosynthetic process (GO:0006754)	0	0	1.61129	ATP
positive regulation of ATPase activity (GO:0032781)	0	0	1.57395	ATP
regulation of ATPase activity (GO:0043462)	0	0	1.51823	ATP
ATP metabolic process (GO:0046034)	0	0	1.37756	ATP
GTP binding (GO:0005525)	0	0	3.77147	ATP
ATPase binding (GO:0051117)	0	0	2.987	ATP
ATPase activity (GO:0016887)	0	0	2.00169	ATP
GTPase activity (GO:0003924)	0	0	1.92772	ATP
proton-transporting ATPase activity, rotational mechanism (GO:0046961)	0	0	1.89692	ATP
hydrogen-exporting ATPase activity (GO:0036442)	0	0	1.80576	ATP
ATPase activator activity (GO:0001671)	0	0	1.76656	ATP
ATPase regulator activity (GO:0060590)	0	0	1.53965	ATP
proton-transporting V-type ATPase complex (GO:0033176)	0	0	2.08507	ATP
vacuolar proton-transporting V-type ATPase complex (GO:0016471)	0	0	1.9231	ATP
main axon (GO:0044304)	0	3.53689	1.59847	Axon
paranode region of axon (GO:0033270)	0	2.34755	0	Axon
pseudopodium (GO:0031143)	0	2.17192	0	Axon
juxtaparanode region of axon (GO:0044224)	0	2.17192	0	Axon
filopodium (GO:0030175)	0	1.34871	1.34871	Axon
axon development (GO:0061564)	0	0	2.6475	Axon
axon (GO:0030424)	0	0	2.30567	Axon
nuclear-transcribed mRNA catabolic process, nonsense-mediated decay (GO:0000184)	2.49944	0	0	Catabolism
nuclear-transcribed mRNA catabolic process (GO:0000956)	2.12979	0	0	Catabolism
low-density lipoprotein particle receptor catabolic process (GO:0032802)	2.12631	0	0	Catabolism
erythrose 4-phosphate/phosphoenolpyruvate family amino acid catabolic process (GO:1902222)	2.08507	0	0	Catabolism
L-phenylalanine catabolic process (GO:0006559)	2.08507	0	0	Catabolism
keratan sulfate catabolic process (GO:0042340)	2.04743	0	0	Catabolism
chondroitin sulfate catabolic process (GO:0030207)	2.01282	2.01282	0	Catabolism
hyaluronan catabolic process (GO:0030214)	1.9231	0	0	Catabolism
aromatic amino acid family catabolic process (GO:0009074)	1.80576	0	0	Catabolism
branched-chain amino acid catabolic process (GO:0009083)	1.80576	0	0	Catabolism
cellular amino acid catabolic process (GO:0009063)	1.76656	0	0	Catabolism
receptor catabolic process (GO:0032801)	1.73065	0	0	Catabolism
carboxylic acid catabolic process (GO:0046395)	1.6668	0	0	Catabolism
sulfur compound catabolic process (GO:0044273)	1.57395	1.57395	0	Catabolism
alpha-amino acid catabolic process (GO:1901606)	1.5288	0	0	Catabolism
glycosaminoglycan catabolic process (GO:0006027)	1.37756	1.37756	0	Catabolism
lysine catabolic process (GO:0006554)	0	2.04743	0	Catabolism
aspartate family amino acid catabolic process (GO:0009068)	0	1.84892	0	Catabolism
hydrolase activity, acting on carbon-nitrogen (but not peptide) bonds, in cyclic amides (GO:0016812)	0	0	2.34755	Catabolism
cellular protein catabolic process (GO:0044257)	1.335	0	0	Catabolism
cell junction assembly (GO:0034329)	1.35574	0	0	Cell Adhesion
negative regulation of heterotypic cell-cell adhesion (GO:0034115)	0	2.17192	2.17192	Cell Adhesion
regulation of cell-cell adhesion involved in gastrulation (GO:0070587)	0	2.17192	2.17192	Cell Adhesion
cell-substrate adherens junction assembly (GO:0007045)	0	1.87225	0	Cell Adhesion
focal adhesion assembly (GO:0048041)	0	1.87225	0	Cell Adhesion
regulation of heterotypic cell-cell adhesion (GO:0034114)	0	1.84892	1.84892	Cell Adhesion
negative regulation of cell-cell adhesion (GO:0022408)	0	1.6245	1.6245	Cell Adhesion
positive regulation of leukocyte cell-cell adhesion (GO:1903039)	0	0	1.80576	Cell Adhesion
mitotic cytokinesis (GO:0000281)	1.35574	0	1.35574	Cytokinesis
septin ring assembly (GO:0000921)	1.95098	0	1.95098	Cytoskeleton
septin ring organization (GO:0031106)	1.89692	0	1.89692	Cytoskeleton
septin cytoskeleton (GO:0032156)	1.98079	0	1.98079	Cytoskeleton
septin ring (GO:0005940)	1.98079	0	1.98079	Cytoskeleton
septin filament array (GO:0032160)	1.98079	0	1.98079	Cytoskeleton
positive regulation of actin filament depolymerization (GO:0030836)	0	2.08507	0	Cytoskeleton
titin binding (GO:0031432)	0	1.98079	0	Cytoskeleton
actin filament (GO:0005884)	0	1.3851	0	Cytoskeleton
intermediate filament bundle assembly (GO:0045110)	0	0	5.10451	Cytoskeleton
intermediate filament organization (GO:0045109)	0	0	1.98079	Cytoskeleton
microtubule cytoskeleton (GO:0015630)	0	0	3.78972	Cytoskeleton
microtubule (GO:0005874)	0	0	3.31908	Cytoskeleton
cytoskeleton (GO:0005856)	0	0	3.30595	Cytoskeleton
polymeric cytoskeletal fiber (GO:0099513)	0	0	3.25472	Cytoskeleton
intermediate filament cytoskeleton (GO:0045111)	0	0	2.88544	Cytoskeleton
contractile actin filament bundle (GO:0097517)	0	0	1.51823	Cytoskeleton
stress fiber (GO:0001725)	0	0	1.51823	Cytoskeleton
intermediate filament (GO:0005882)	0	0	1.45982	Cytoskeleton
actomyosin (GO:0042641)	0	0	1.44203	Cytoskeleton
dendrite (GO:0030425)	0	1.95417	0	Dendrite
nervous system development (GO:0007399)	0	2.35973	1.34899	Development
central nervous system development (GO:0007417)	0	1.94652	0	Development
substantia nigra development (GO:0021762)	0	1.48801	5.35289	Development
neuron projection development (GO:0031175)	0	0	2.16403	Development
gliogenesis (GO:0042063)	0	0	1.98079	Development
glial cell differentiation (GO:0010001)	0	0	1.71377	Development
regulation of embryonic development (GO:0045995)	0	0	1.65222	Development
clathrin-dependent endocytosis (GO:0072583)	1.5288	0	0	Endocytosis
clathrin-coated endocytic vesicle (GO:0045334)	1.42496	0	0	Endocytosis
regulation of endocytic recycling (GO:2001135)	0	2.28076	0	Endocytosis
phagocytic vesicle membrane (GO:0030670)	0	0	1.53965	Endocytosis
extracellular matrix organization (GO:0030198)	0	1.90213	0	Extracellular Matrix
hyaluronic acid binding (GO:0005540)	0	1.87225	0	Extracellular Matrix
gene expression (GO:0010467)	1.42901	0	0	Gene Expression
antigen processing and presentation of exogenous peptide antigen (GO:0002478)	2.62092	0	0	Immune System Process
antigen processing and presentation of exogenous peptide antigen via MHC class II (GO:0019886)	2.62092	0	0	Immune System Process
antigen processing and presentation of peptide antigen via MHC class II (GO:0002495)	2.61224	0	0	Immune System Process
cellular response to interleukin-12 (GO:0071349)	1.45982	0	0	Immune System Process
interleukin-12-mediated signaling pathway (GO:0035722)	1.45982	0	0	Immune System Process
positive regulation of chemokine secretion (GO:0090197)	0	2.22292	2.22292	Immune System Process
positive regulation of interleukin-6 secretion (GO:2000778)	0	1.89692	1.89692	Immune System Process
positive regulation of interleukin-6 production (GO:0032755)	0	1.48801	3.31184	Immune System Process
B cell mediated immunity (GO:0019724)	0	0	2.22292	Immune System Process
regulation of interferon-alpha production (GO:0032647)	0	0	1.9231	Immune System Process
positive regulation of macrophage activation (GO:0043032)	0	0	1.89692	Immune System Process
positive regulation of leukocyte activation (GO:0002696)	0	0	1.89692	Immune System Process
positive regulation of interferon-alpha production (GO:0032727)	0	0	1.8268	Immune System Process
positive regulation of T cell mediated immunity (GO:0002711)	0	0	1.80576	Immune System Process
regulation of macrophage activation (GO:0043030)	0	0	1.80576	Immune System Process
positive regulation of interleukin-10 production (GO:0032733)	0	0	1.78571	Immune System Process
positive regulation of interleukin-12 production (GO:0032735)	0	0	1.71377	Immune System Process
regulation of interleukin-10 production (GO:0032653)	0	0	1.71377	Immune System Process
MyD88-dependent toll-like receptor signaling pathway (GO:0002755)	0	0	1.65222	Immune System Process
B cell proliferation (GO:0042100)	0	0	1.65222	Immune System Process
regulation of interleukin-12 production (GO:0032655)	0	0	1.59847	Immune System Process
lymphocyte proliferation (GO:0046651)	0	0	1.56221	Immune System Process
regulation of interleukin-6 production (GO:0032675)	0	0	1.49785	Immune System Process
regulation of interferon-gamma production (GO:0032649)	0	0	1.48801	Immune System Process
positive regulation of interferon-gamma production (GO:0032729)	0	0	1.48801	Immune System Process
regulation of T cell activation (GO:0050863)	0	0	1.47841	Immune System Process
positive regulation of type I interferon production (GO:0032481)	0	0	1.335	Immune System Process
MHC class II protein complex binding (GO:0023026)	0	0	1.9231	Immune System Process
MHC protein complex binding (GO:0023023)	0	0	1.84892	Immune System Process
ion transport (GO:0006811)	1.71164	0	1.71164	Ion homeostasis
transferrin transport (GO:0033572)	1.56221	0	1.56221	Ion homeostasis
ferric iron transport (GO:0015682)	1.56221	0	1.56221	Ion homeostasis
sodium:amino acid symporter activity (GO:0005283)	2.04743	0	0	Ion homeostasis
solute:sodium symporter activity (GO:0015370)	1.78571	1.78571	0	Ion homeostasis
anion:cation symporter activity (GO:0015296)	1.48801	1.48801	0	Ion homeostasis
cellular response to magnesium ion (GO:0071286)	0	2.34755	0	Ion homeostasis
negative regulation of potassium ion transmembrane transporter activity (GO:1901017)	0	2.22292	0	Ion homeostasis
response to magnesium ion (GO:0032026)	0	2.22292	0	Ion homeostasis
negative regulation of potassium ion transmembrane transport (GO:1901380)	0	2.17192	0	Ion homeostasis
negative regulation of potassium ion transport (GO:0043267)	0	2.08507	0	Ion homeostasis
positive regulation of potassium ion transmembrane transporter activity (GO:1901018)	0	2.04743	2.04743	Ion homeostasis
positive regulation of potassium ion transport (GO:0043268)	0	1.95098	0	Ion homeostasis
positive regulation of potassium ion transmembrane transport (GO:1901381)	0	1.95098	1.95098	Ion homeostasis
positive regulation of cation transmembrane transport (GO:1904064)	0	1.89692	0	Ion homeostasis
anion transmembrane transport (GO:0098656)	0	1.87225	0	Ion homeostasis
negative regulation of ion transport (GO:0043271)	0	1.8268	0	Ion homeostasis
negative regulation of ion transmembrane transporter activity (GO:0032413)	0	1.80576	0	Ion homeostasis
positive regulation of ion transmembrane transporter activity (GO:0032414)	0	1.76656	1.76656	Ion homeostasis
divalent inorganic cation homeostasis (GO:0072507)	0	1.76656	0	Ion homeostasis
regulation of potassium ion transmembrane transporter activity (GO:1901016)	0	1.71377	1.71377	Ion homeostasis
positive regulation of cation channel activity (GO:2001259)	0	1.63814	0	Ion homeostasis
regulation of potassium ion transport (GO:0043266)	0	1.56221	0	Ion homeostasis
metal ion homeostasis (GO:0055065)	0	1.46901	0	Ion homeostasis
positive regulation of ion transport (GO:0043270)	0	1.45982	0	Ion homeostasis
anion transport (GO:0006820)	0	1.37756	0	Ion homeostasis
potassium ion transport (GO:0006813)	0	1.3418	0	Ion homeostasis
organic acid:sodium symporter activity (GO:0005343)	0	2.01282	0	Ion homeostasis
monovalent inorganic cation transmembrane transporter activity (GO:0015077)	0	1.87225	0	Ion homeostasis
metal ion transmembrane transporter activity (GO:0046873)	0	1.71377	0	Ion homeostasis
delayed rectifier potassium channel activity (GO:0005251)	0	1.65222	0	Ion homeostasis
potassium ion transmembrane transporter activity (GO:0015079)	0	1.53965	0	Ion homeostasis
proton-transporting V-type ATPase complex assembly (GO:0070070)	0	0	2.17192	Ion homeostasis
potassium ion import across plasma membrane (GO:1990573)	0	0	2.17192	Ion homeostasis
vacuolar proton-transporting V-type ATPase complex assembly (GO:0070072)	0	0	2.12631	Ion homeostasis
positive regulation of sodium ion transmembrane transporter activity (GO:2000651)	0	0	2.08507	Ion homeostasis
sodium ion export (GO:0071436)	0	0	2.01282	Ion homeostasis
cellular potassium ion homeostasis (GO:0030007)	0	0	2.01282	Ion homeostasis
sodium ion export from cell (GO:0036376)	0	0	2.01282	Ion homeostasis
cellular sodium ion homeostasis (GO:0006883)	0	0	1.95098	Ion homeostasis
ion transmembrane transport (GO:0034220)	0	0	1.93895	Ion homeostasis
cellular monovalent inorganic cation homeostasis (GO:0030004)	0	0	1.89692	Ion homeostasis
positive regulation of calcium ion transmembrane transporter activity (GO:1901021)	0	0	1.89692	Ion homeostasis
regulation of cardiac muscle contraction by calcium ion signaling (GO:0010882)	0	0	1.78571	Ion homeostasis
potassium ion homeostasis (GO:0055075)	0	0	1.71377	Ion homeostasis
sodium ion homeostasis (GO:0055078)	0	0	1.69753	Ion homeostasis
potassium ion import (GO:0010107)	0	0	1.53965	Ion homeostasis
potassium-transporting ATPase activity (GO:0008556)	0	0	2.08507	Ion homeostasis
sodium:potassium-exchanging ATPase activity (GO:0005391)	0	0	2.08507	Ion homeostasis
sodium ion binding (GO:0031402)	0	0	2.04743	Ion homeostasis
potassium ion binding (GO:0030955)	0	0	2.04743	Ion homeostasis
alkali metal ion binding (GO:0031420)	0	0	1.9231	Ion homeostasis
ATPase activity, coupled to transmembrane movement of ions, rotational mechanism (GO:0044769)	0	0	1.71377	Ion homeostasis
hydrogen ion transmembrane transporter activity (GO:0015078)	0	0	1.41668	Ion homeostasis
neuronal action potential (GO:0019228)	0	1.76656	0	Membrane Potential
action potential (GO:0001508)	0	1.39277	0	Membrane Potential
cardiac muscle cell membrane repolarization (GO:0099622)	0	0	2.08507	Membrane Potential
membrane repolarization during action potential (GO:0086011)	0	0	2.04743	Membrane Potential
membrane repolarization (GO:0086009)	0	0	2.01282	Membrane Potential
cell communication by electrical coupling involved in cardiac conduction (GO:0086064)	0	0	1.98079	Membrane Potential
membrane repolarization during cardiac muscle cell action potential (GO:0086013)	0	0	1.95098	Membrane Potential
cardiac muscle cell action potential (GO:0086001)	0	0	1.65222	Membrane Potential
regulation of cardiac conduction (GO:1903779)	0	0	1.30259	Membrane Potential
valine metabolic process (GO:0006573)	2.28076	0	0	Metabolic Process
malate metabolic process (GO:0006108)	2.28076	2.28076	0	Metabolic Process
L-phenylalanine metabolic process (GO:0006558)	2.08507	0	0	Metabolic Process
low-density lipoprotein receptor particle metabolic process (GO:0032799)	2.08507	0	0	Metabolic Process
rRNA metabolic process (GO:0016072)	2.01403	0	0	Metabolic Process
rRNA processing (GO:0006364)	2.00578	0	0	Metabolic Process
ribosome biogenesis (GO:0042254)	1.91299	0	0	Metabolic Process
ncRNA processing (GO:0034470)	1.90935	0	0	Metabolic Process
hyaluronan metabolic process (GO:0030212)	1.80576	0	0	Metabolic Process
glutathione derivative metabolic process (GO:1901685)	1.78571	0	0	Metabolic Process
branched-chain amino acid metabolic process (GO:0009081)	1.78571	0	0	Metabolic Process
chondroitin sulfate metabolic process (GO:0030204)	1.63814	1.63814	0	Metabolic Process
keratan sulfate metabolic process (GO:0042339)	1.58604	0	0	Metabolic Process
pyruvate metabolic process (GO:0006090)	1.45982	1.45982	0	Metabolic Process
glutathione metabolic process (GO:0006749)	1.43341	0	0	Metabolic Process
glycosphingolipid metabolic process (GO:0006687)	1.39277	0	0	Metabolic Process
dicarboxylic acid metabolic process (GO:0043648)	1.35574	1.35574	0	Metabolic Process
glycosaminoglycan metabolic process (GO:0030203)	1.3418	1.3418	0	Metabolic Process
glycolipid metabolic process (GO:0006664)	1.31525	0	0	Metabolic Process
hexosaminidase activity (GO:0015929)	2.08507	0	0	Metabolic Process
glutathione transferase activity (GO:0004364)	1.63814	0	0	Metabolic Process
acetylglucosaminyltransferase activity (GO:0008375)	1.42496	0	0	Metabolic Process
UDP-glycosyltransferase activity (GO:0008194)	1.32831	0	0	Metabolic Process
regulation of muscle system process (GO:0090257)	0	2.17192	0	Metabolic Process
ketone body metabolic process (GO:1902224)	0	2.12631	0	Metabolic Process
lysine metabolic process (GO:0006553)	0	2.04743	0	Metabolic Process
dermatan sulfate metabolic process (GO:0030205)	0	2.01282	0	Metabolic Process
neuromuscular process (GO:0050905)	0	1.9231	0	Metabolic Process
aminoglycan metabolic process (GO:0006022)	0	1.63814	0	Metabolic Process
phosphatidic acid metabolic process (GO:0046473)	0	1.50792	0	Metabolic Process
purine ribonucleoside triphosphate metabolic process (GO:0009205)	0	0	1.61129	Metabolic Process
purine ribonucleoside monophosphate metabolic process (GO:0009167)	0	0	1.5288	Metabolic Process
purine ribonucleotide metabolic process (GO:0009150)	0	0	1.30887	Metabolic Process
purine ribonucleoside triphosphate binding (GO:0035639)	0	0	3.75576	Metabolic Process
purine ribonucleoside binding (GO:0032550)	0	0	3.67157	Metabolic Process
nucleoside-triphosphatase activity (GO:0017111)	0	0	3.64234	Metabolic Process
guanyl ribonucleotide binding (GO:0032561)	0	0	3.58657	Metabolic Process
lipoprotein particle binding (GO:0071813)	0	0	1.76656	Metabolic Process
double-stranded RNA binding (GO:0003725)	0	0	1.35574	Metabolic Process
mitochondrion (GO:0005739)	3.16172	0	0	Mitochondria
mitochondrial matrix (GO:0005759)	1.65998	0	0	Mitochondria
axonal transport of mitochondrion (GO:0019896)	0	0	2.17192	Mitochondria
mitochondrion transport along microtubule (GO:0047497)	0	0	2.04743	Mitochondria
apoptotic mitochondrial changes (GO:0008637)	0	0	1.58604	Mitochondria
regulation of muscle contraction (GO:0006937)	0	1.69753	0	Muscle
sarcomere organization (GO:0045214)	0	1.6245	0	Muscle
actin-myosin filament sliding (GO:0033275)	0	1.53965	0	Muscle
muscle filament sliding (GO:0030049)	0	1.53965	0	Muscle
myofibril assembly (GO:0030239)	0	1.45083	0	Muscle
relaxation of muscle (GO:0090075)	0	0	2.08507	Muscle
relaxation of cardiac muscle (GO:0055119)	0	0	2.08507	Muscle
regulation of cardiac muscle contraction (GO:0055117)	0	0	1.57395	Muscle
cardiac muscle contraction (GO:0060048)	0	0	1.56221	Muscle
heart contraction (GO:0060047)	0	0	1.47841	Muscle
striated muscle contraction (GO:0006941)	0	0	1.3418	Muscle
intercalated disc (GO:0014704)	0	0	1.6245	Muscle
myelination (GO:0042552)	0	1.55077	3.43965	Myelination
central nervous system myelination (GO:0022010)	0	0	2.22292	Myelination
oligodendrocyte development (GO:0014003)	0	0	2.04743	Myelination
neurotransmitter loading into synaptic vesicle (GO:0098700)	0	2.34755	0	Neurotransmitter
synaptic vesicle cycle (GO:0099504)	0	2.01282	0	Neurotransmitter
neurotransmitter transport (GO:0006836)	0	1.9231	0	Neurotransmitter
anterograde trans-synaptic signaling (GO:0098916)	0	1.86352	1.86352	Neurotransmitter
chemical synaptic transmission (GO:0007268)	0	1.71164	1.71164	Neurotransmitter
dopamine receptor signaling pathway (GO:0007212)	0	0	1.6668	Neurotransmitter
phagosome maturation (GO:0090382)	1.61129	0	1.61129	Organelle
cytosolic part (GO:0044445)	2.20504	0	0	Organelle
primary lysosome (GO:0005766)	2.12631	0	0	Organelle
endolysosome membrane (GO:0036020)	1.95098	0	0	Organelle
endolysosome (GO:0036019)	1.80576	0	0	Organelle
cell cortex part (GO:0044448)	1.47841	0	1.47841	Organelle
peroxisomal matrix (GO:0005782)	0	1.49785	0	Organelle
microbody lumen (GO:0031907)	0	1.49785	0	Organelle
platelet alpha granule lumen (GO:0031093)	0	1.30259	0	Organelle
positive regulation of cilium assembly (GO:0045724)	0	0	1.9231	Organelle
vacuolar acidification (GO:0007035)	0	0	1.8268	Organelle
cilium assembly (GO:0060271)	0	0	1.71445	Organelle
regulation of filopodium assembly (GO:0051489)	0	0	1.56221	Organelle
regulation of plasma membrane bounded cell projection assembly (GO:0120032)	0	0	1.5288	Organelle
ribonucleoprotein granule (GO:0035770)	0	0	2.78414	Organelle
cytoplasmic ribonucleoprotein granule (GO:0036464)	0	0	2.14918	Organelle
filopodium membrane (GO:0031527)	0	0	2.04743	Organelle
ficolin-1-rich granule membrane (GO:0101003)	0	0	1.3418	Organelle
phagosome acidification (GO:0090383)	1.68188	0	1.68188	pH
intracellular pH reduction (GO:0051452)	1.59847	0	1.59847	pH
SRP-dependent cotranslational protein targeting to membrane (GO:0006614)	2.69378	0	0	Protein Localization
cotranslational protein targeting to membrane (GO:0006613)	2.65655	0	0	Protein Localization
protein targeting to ER (GO:0045047)	2.62092	0	0	Protein Localization
negative regulation of protein localization to cell surface (GO:2000009)	0	2.08507	0	Protein Localization
negative regulation of cellular protein localization (GO:1903828)	0	1.71377	0	Protein Localization
regulation of protein localization to cell surface (GO:2000008)	0	1.68188	0	Protein Localization
establishment of protein localization to mitochondrion (GO:0072655)	0	0	1.43341	Protein Localization
protein targeting to mitochondrion (GO:0006626)	0	0	1.39277	Protein Localization
protein homotrimerization (GO:0070207)	1.78571	0	0	Protein Modification
protein trimerization (GO:0070206)	1.61129	0	0	Protein Modification
positive regulation of endopeptidase activity (GO:0010950)	0	1.73065	1.73065	Protein Modification
protein homotetramerization (GO:0051289)	0	1.37016	0	Protein Modification
disordered domain specific binding (GO:0097718)	0	1.76656	0	Protein Modification
carboxylic acid binding (GO:0031406)	0	1.58604	0	Protein Modification
protein stabilization (GO:0050821)	0	0	2.24271	Protein Modification
isotype switching (GO:0045190)	0	0	2.08507	Protein Modification
chaperone-mediated protein complex assembly (GO:0051131)	0	0	1.89692	Protein Modification
response to unfolded protein (GO:0006986)	0	0	1.48801	Protein Modification
protein heterooligomerization (GO:0051291)	0	0	1.43341	Protein Modification
mitochondrial electron transport, cytochrome c to oxygen (GO:0006123)	1.80576	0	0	Respiration
aerobic respiration (GO:0009060)	1.6668	1.6668	0	Respiration
cellular respiration (GO:0045333)	1.37016	1.37016	0	Respiration
oxidoreductase activity, acting on the CH-OH group of donors, NAD or NADP as acceptor (GO:0016616)	2.70335	4.42846	0	Respiration
malate dehydrogenase activity (GO:0016615)	2.34755	2.34755	0	Respiration
oxidoreductase activity, acting on the CH-NH group of donors, NAD or NADP as acceptor (GO:0016646)	0	1.87225	0	Respiration
NADP binding (GO:0050661)	0	1.63814	0	Respiration
energy coupled proton transport, down electrochemical gradient (GO:0015985)	0	0	2.01282	Respiration
ATP synthesis coupled proton transport (GO:0015986)	0	0	1.68188	Respiration
detection of mechanical stimulus involved in sensory perception (GO:0050974)	0	2.17192	0	Response to Stimulus
sensory perception of pain (GO:0019233)	0	1.73065	0	Response to Stimulus
cellular response to glucagon stimulus (GO:0071377)	0	1.61129	0	Response to Stimulus
response to glucagon (GO:0033762)	0	1.58604	0	Response to Stimulus
clathrin coat assembly (GO:0048268)	1.98079	0	0	Signaling
insulin receptor signaling pathway (GO:0008286)	1.30259	0	1.30259	Signaling
clathrin heavy chain binding (GO:0032050)	2.34755	0	0	Signaling
clathrin coat (GO:0030118)	2.34755	0	0	Signaling
clathrin vesicle coat (GO:0030125)	2.34755	0	0	Signaling
vesicle coat (GO:0030120)	1.6245	0	0	Signaling
angiotensin-activated signaling pathway (GO:0038166)	0	2.28076	0	Signaling
MAPK cascade (GO:0000165)	0	1.74322	1.74322	Signaling
phosphatidylinositol-4,5-bisphosphate binding (GO:0005546)	0	1.34871	0	Signaling
protein kinase C-activating G-protein coupled receptor signaling pathway (GO:0007205)	0	0	2.01282	Signaling
Wnt signaling pathway, calcium modulating pathway (GO:0007223)	0	0	1.56221	Signaling
G-protein beta/gamma-subunit complex binding (GO:0031683)	0	0	1.89692	Signaling
cyclin-dependent protein kinase activating kinase holoenzyme complex (GO:0019907)	0	0	2.28076	Signaling
nuclear cyclin-dependent protein kinase holoenzyme complex (GO:0019908)	0	0	1.9231	Signaling
DNA replication origin binding (GO:0003688)	0	0	2.04743	Transcription
cytoplasmic translation (GO:0002181)	3.11808	0	0	Translation
translation (GO:0006412)	1.89141	0	0	Translation
cytosolic ribosome (GO:0022626)	2.41366	0	0	Translation
cytosolic small ribosomal subunit (GO:0022627)	1.43341	0	0	Translation
small ribosomal subunit (GO:0015935)	1.40059	0	0	Translation
amino acid import across plasma membrane (GO:0089718)	2.28076	0	0	Transport
acidic amino acid transport (GO:0015800)	2.17192	0	0	Transport
L-glutamate transport (GO:0015813)	2.12631	0	0	Transport
L-alpha-amino acid transmembrane transport (GO:1902475)	1.95098	0	0	Transport
L-amino acid transport (GO:0015807)	1.71377	0	0	Transport
dicarboxylic acid transport (GO:0006835)	1.65222	0	0	Transport
high-affinity glutamate transmembrane transporter activity (GO:0005314)	2.28076	0	0	Transport
acidic amino acid transmembrane transporter activity (GO:0015172)	2.01282	0	0	Transport
L-glutamate transmembrane transporter activity (GO:0005313)	1.98079	0	0	Transport
dicarboxylic acid transmembrane transporter activity (GO:0005310)	1.6668	1.6668	0	Transport
L-amino acid transmembrane transporter activity (GO:0015179)	1.43341	0	0	Transport
amino acid transmembrane transporter activity (GO:0015171)	1.37756	1.37756	0	Transport
carboxylic acid transmembrane transporter activity (GO:0046943)	1.32173	1.32173	0	Transport
carboxylic acid transmembrane transport (GO:1905039)	0	3.48689	0	Transport
hormone transport (GO:0009914)	0	2.34755	0	Transport
amino acid transmembrane transport (GO:0003333)	0	1.65222	0	Transport
positive regulation of intracellular transport (GO:0032388)	0	1.47841	0	Transport
amino acid transport (GO:0006865)	0	1.44203	0	Transport
hydrogen:amino acid symporter activity (GO:0005280)	0	2.34755	0	Transport
C4-dicarboxylate transmembrane transporter activity (GO:0015556)	0	2.28076	0	Transport
clathrin-sculpted gamma-aminobutyric acid transport vesicle membrane (GO:0061202)	0	2.22292	0	Transport
clathrin-sculpted gamma-aminobutyric acid transport vesicle (GO:0061200)	0	2.22292	0	Transport
retrograde axonal transport (GO:0008090)	0	0	2.28076	Transport
import across plasma membrane (GO:0098739)	0	0	2.04743	Transport
cytoskeleton-dependent intracellular transport (GO:0030705)	0	0	1.69753	Transport
anterograde axonal transport (GO:0008089)	0	0	1.6245	Transport
axonal transport (GO:0098930)	0	0	1.56221	Transport
transmembrane transport (GO:0055085)	0	0	1.49545	Transport
protein transmembrane import into intracellular organelle (GO:0044743)	0	0	1.48801	Transport
viral gene expression (GO:0019080)	2.51464	0	0	Viral Process
viral transcription (GO:0019083)	2.49194	0	0	Viral Process
viral process (GO:0016032)	1.93519	0	0	Viral Process

### Sheet: (B) Low Persistence Pathways
Pathway	DISC1	Super	Category
ATP hydrolysis coupled cation transmembrane transport (GO:0099132)	2.75723	0	ATP
ATP hydrolysis coupled proton transport (GO:0015991)	2.75723	0	ATP
potassium-transporting ATPase activity (GO:0008556)	2.56111	0	ATP
sodium:potassium-exchanging ATPase activity (GO:0005391)	2.56111	0	ATP
ATP metabolic process (GO:0046034)	0	2.24474	ATP
actin filament binding (GO:0051015)	0	1.89418	Cytoskeleton
actin binding (GO:0003779)	0	1.59623	Cytoskeleton
actin cytoskeleton (GO:0015629)	0	1.53338	Cytoskeleton
sodium ion export (GO:0071436)	2.48864	0	Ion homeostasis
cellular potassium ion homeostasis (GO:0030007)	2.48864	0	Ion homeostasis
sodium ion export from cell (GO:0036376)	2.48864	0	Ion homeostasis
cellular sodium ion homeostasis (GO:0006883)	2.42658	0	Ion homeostasis
cellular monovalent inorganic cation homeostasis (GO:0030004)	2.37231	0	Ion homeostasis
potassium ion homeostasis (GO:0055075)	2.18818	0	Ion homeostasis
sodium ion homeostasis (GO:0055078)	2.17183	0	Ion homeostasis
potassium ion import (GO:0010107)	2.01265	0	Ion homeostasis
sodium ion transport (GO:0006814)	1.83373	0	Ion homeostasis
potassium ion transport (GO:0006813)	1.81232	0	Ion homeostasis
cellular metal ion homeostasis (GO:0006875)	1.61946	0	Ion homeostasis
metal ion transport (GO:0030001)	1.59785	0	Ion homeostasis
monovalent inorganic cation transport (GO:0015672)	1.58539	0	Ion homeostasis
sodium ion transmembrane transporter activity (GO:0015081)	1.74781	0	Ion homeostasis
magnesium ion binding (GO:0000287)	1.50037	0	Ion homeostasis
hydrogen ion transmembrane transporter activity (GO:0015078)	0	2.28456	Ion homeostasis
regulation of cardiac conduction (GO:1903779)	1.77246	0	Membrane Potential
regulation of heart contraction (GO:0008016)	1.62392	0	Membrane Potential
glyceraldehyde-3-phosphate metabolic process (GO:0019682)	2.34753	0	Metabolic Process
diterpenoid metabolic process (GO:0016101)	1.80542	0	Metabolic Process
retinoid metabolic process (GO:0001523)	1.72451	0	Metabolic Process
flagellated sperm motility (GO:0030317)	2.04728	0	Motility
energy coupled proton transmembrane transport, against electrochemical gradient (GO:0015988)	2.60246	0	Respiration
retinal dehydrogenase activity (GO:0001758)	2.75723	0	Respiration
3-chloroallyl aldehyde dehydrogenase activity (GO:0004028)	2.69928	0	Respiration
aldehyde dehydrogenase (NAD) activity (GO:0004029)	2.4565	0	Respiration
NAD binding (GO:0051287)	2.26056	0	Respiration
oxidoreductase activity, acting on the aldehyde or oxo group of donors, NAD or NADP as acceptor (GO:0016620)	2.18818	0	Respiration
mitochondrial respiratory chain complex III assembly (GO:0034551)	0	3.04585	Respiration
respiratory chain complex III assembly (GO:0017062)	0	3.04585	Respiration
mitochondrial respiratory chain complex III biogenesis (GO:0097033)	0	3.00011	Respiration
oxidative phosphorylation (GO:0006119)	0	2.95873	Respiration
mitochondrial electron transport, ubiquinol to cytochrome c (GO:0006122)	0	2.85402	Respiration
aerobic respiration (GO:0009060)	0	2.53791	Respiration
cellular respiration (GO:0045333)	0	2.2372	Respiration
mitochondrial ATP synthesis coupled electron transport (GO:0042775)	0	2.06643	Respiration
respiratory electron transport chain (GO:0022904)	0	2.0233	Respiration
mitochondrial respiratory chain complex assembly (GO:0033108)	0	2.00983	Respiration
ubiquinol-cytochrome-c reductase activity (GO:0008121)	0	3.097	Respiration
oxidoreductase activity, acting on diphenols and related substances as donors, cytochrome as acceptor (GO:0016681)	0	3.097	Respiration
mitochondrial respiratory chain complex III (GO:0005750)	0	2.82407	Respiration
mitochondrial inner membrane (GO:0005743)	0	1.46969	Respiration
regulation of pH (GO:0006885)	2.60246	0	pH
regulation of cellular pH (GO:0030641)	2.01265	0	pH
phosphorylation (GO:0016310)	0	1.4165	Phosporylation
protein homotrimerization (GO:0070207)	2.26056	0	Protein Modification
protein trimerization (GO:0070206)	2.08494	0	Protein Modification
C-terminal protein lipidation (GO:0006501)	1.72451	0	Protein Modification
C-terminal protein amino acid modification (GO:0018410)	1.68655	0	Protein Modification
protein lipidation (GO:0006497)	1.50037	0	Protein Modification
protein homooligomerization (GO:0051260)	1.32928	0	Protein Modification
